# Long reads and Hi-C sequencing illuminate the two compartment genome of the model arbuscular mycorrhizal symbiont *Rhizophagus irregularis*

**DOI:** 10.1101/2021.08.12.456011

**Authors:** Gokalp Yildirir, Jana Sperschneider, Malar C Mathu, Eric CH Chen, Wataru Iwasaki, Calvin Cornell, Nicolas Corradi

**Affiliations:** Department of Biology, University of Ottawa, ON, Ottawa, K1N 6N5, Canada; Biological Data Science Institute, The Australian National University, Canberra, Australia; Department of Integrated Biosciences, Graduate School of Frontier Sciences, The University of Tokyo, Japan

## Abstract

Chromosome folding links genome structure with gene function by generating distinct nuclear compartments and topologically associating domains (TADs). In mammals, these undergo preferential interactions and regulate gene expression. However, their role in fungal genome biology is unclear. Here, we combine Nanopore (ONT) sequencing with chromatin conformation capture sequencing (Hi-C) to reveal chromosome and epigenetic diversity in a group of obligate plant symbionts; the arbuscular mycorrhizal fungi (AMF). We find that five phylogenetically distinct strains of the model AMF *Rhizophagus irregularis* carry 33 chromosomes with substantial within species variability in size, as well as in gene and repeat content. Strain-specific Hi-C contact maps all reveal a ‘checkerboard’ pattern that underline two dominant euchromatin (A) and heterochromatin (B) compartments. Each compartment differs in the level of gene transcription, regulation of candidate effectors and methylation frequencies. The A-compartment is more gene-dense and contains most core genes, while the B-compartment is more repeat-rich and has higher rates of chromosomal rearrangement. While the B-compartment is transcriptionally repressed, it has significantly more secreted proteins and *in planta* up-regulated candidate effectors, suggesting a possible host-induced change in chromosome conformation. Overall, this study provides a fine-scale view into the genome biology and evolution of prominent plant symbionts, and opens avenues to study the epigenetic mechanisms that modify chromosome folding during host-microbe interactions.
