## Supplemental Tables 1 - 3 for "Long reads and Hi-C sequencing illuminate the two compartment genome of the model arbuscular mycorrhizal symbiont *Rhizophagus irregularis*"

### Sheet: s1_rrna_locations
strain	No of operon copies in genome	Assigned cluster Id	location
DAOM	9	cluster1	chr23:3251119-3256917
		cluster2	chr23:3423721-3417923
		cluster3	chr18:1430892-1436711
		cluster4	chr18:1518716-1512898
		cluster5	chr18:1268275-1262457
		cluster6	chr18:1697912-1703739
		cluster7	chr18:1799543-1793726
		cluster8	chr28:2196415-2202234
		cluster9	chr28:2021673-2015854
C2	9	cluster1	C2_chr_23:3426361-3420560
		cluster2	C2_chr_27:1357134-1351334
		cluster3	C2_chr_18:1599155-1593341
		cluster4	C2_chr_18:2094826-2100641
		cluster5	C2_chr_18:1938983-1933165
		cluster6	C2_chr_18:2197104-2191285
		cluster7	C2_chr_28:1930385-1936203
		cluster8	C2_chr_17:16369-10555
		cluster9	C2_chr_9:4831385-4837185
4401	9	cluster1	4401_chr_6:1203576-1209374
		cluster2	4401_chr_17:104318-98521
		cluster3	4401_chr_18:1278486-1272659
		cluster4	4401_chr_18:1566041-1571869
		cluster5	4401_chr_18:1456630-1462449
		cluster6	4401_chr_18:1658101-1652271
		cluster7	4401_chr_28:2176773-2182584
		cluster8	4401_chr_28:2058040-2052220
		cluster9	4401_chr_9:4306743-4312545
B3	11	cluster1	B3_chr_17:105063-99265
		cluster2	B3_chr_23:3185579-3191376
		cluster3	B3_chr_18:1876955-1882774
		cluster4	B3_chr_18:1973999-1968180
		cluster5	B3_chr_18:1703895-1709712
		cluster6	B3_chr_18:2087711-2093529
		cluster7	B3_chr_18:1511307-1505492
		cluster8	B3_chr_18:1743355-1749207
		cluster9	B3_chr_28:2100828-2095005
		cluster10	B3_chr_28:2264812-2270626
		cluster11	B3_chr_9:868306-862504
A1	10	cluster1	A1_chr_23:2999687-3005484
		cluster2	A1_chr_17:103825-98029
		cluster3	A1_chr_18:1961292-1955474
		cluster4	A1_chr_18:1764224-1758405
		cluster5	A1_chr_18:1369078-1363247
		cluster6	A1_chr_18:1563555-1569386
		cluster7	A1_chr_18:1864737-1870568
		cluster8	A1_chr_28:2358922-2364735
		cluster9	A1_chr_28:2164999-2159179
		cluster10	A1_chr_9:924538-918738

### Sheet: s2_a_vs_b
	A-compartment	B-compartment
Size (Mb)	58.1 Mb	73.5 Mb
GC content	0.281	0.274
Average genes per 10 Kb	25.6	19.5
Average repeats per 10 Kb	207.3	237.7
Average repeats (excluding simple repeats) per 10 Kb	125	175
All proteins	12975	11334
Secreted proteins	341 (2.6%)	355 (3.1%)*
Apoplastic effector candidates (EffectorP 3.0)	28 (0.2%)	52 (0.5%)*
Cytoplasmic effector candidates (EffectorP 3.0)	164 (1.3%)	187 (1.7%)*

### Sheet: s3_a_b_similarity
	A-compartment: DAOM vs. A1	B-compartment: DAOM vs. A1	A-compartment: DAOM vs. C2	B-compartment: DAOM vs. C2
SNPs per Mb	3847	7516	8497	10636
Indels per Mb	4182	10278	10774	15389
Average 1-1 alignment length	7,075 bp	3,236 bp	2811	2167
Average 1-1 alignment identity	0.989	0.972	0.97	0.955
Breakpoints per Mb	797	1279	1641	1709
Relocations per Mb	3	9	5	12
Translocations per Mb	42	87	122	121
Inversions per Mb	2	6	4	8
